# A proteogenomic tool uncovers protein markers for human microglial states

**DOI:** 10.1101/2025.03.31.646212

**Authors:** Verena Haage, Alex R. Bautista, John Tuddenham, Victoria Marshe, Rebecca Chiu, YunDuo Liu, Tsering Lama, Shane S. Kelly, Neelang A. Parghi, Junho Park, Alice Buonfiglioli, Julia L. Furnari, Imdadul Haq, Richard Pearse, Ronak Patel, Gizem Terzioglu, Hanane Touil, Lu Zeng, James Noble, Rani A. Sarkis, Neil A. Shneider, Lotje D. de Witte, Julie Schneider, Andrew Teich, Tracy L. Young-Pearse, Claire Riley, David A. Bennett, Peter Canoll, Jeffrey N. Bruce, Andrew J.M. Howden, Amy F. Lloyd, Bart de Strooper, Falak Sher, Andrew A. Sproul, Marta Olah, Mariko Taga, Ya Zhang, Lu Caisheng, Masashi Fujita, Vladislav A. Petyuk, Philip L. De Jager

## Abstract

Human microglial heterogeneity has been largely described using transcriptomic data. Here, we introduce a microglial proteomic data resource and a Cellular Indexing of Transcriptomes and Epitopes by Sequencing panel enhanced with antibodies targeting 17 microglial cell surface proteins (mCITE-Seq). We evaluated mCITE-Seq on HMC3 microglia-like cells, induced-pluripotent stem cell-derived microglia (iMG), and freshly isolated primary human microglia. We identified novel protein microglial markers such as CD51 and relate expression of 101 cell surface proteins to transcriptional programs. This results in the identification and validation of three protein marker combinations with which to purify microglia enriched with each of 23 transcriptional programs; for example, CD49D, HLA-DR and CD32 enrich for GPNMB^high^ (“disease associated”) microglia. Further, we identify and validate proteins - SIRPA, PDPN and CD162 – that differentiate microglia from infiltrating macrophages. The mCITE-Seq panel enables the transition from RNA-based classification and facilitates the functional characterization and harmonization of model systems.
