## Supplementary material for "A proteogenomic tool uncovers protein markers for human microglial states": Table S1_Tissue Samples

### Sheet: microglia_samples_proteomics_sm
Patient ID	Age	Sex	PMI	Source
1	93	F	8	RUSH
2	92	F	7.68	RUSH
3	61	F	36.08	NYBB
4	33	F	22.34	NYBB
5	89	F	?	RMMSC
6	94	M	6.5	RUSH
7	59	M	20.31	NYBB
8	89+	F	17.07	NYBB
9	58	M	/	BWH
10	47	M	?	RMMSC
11	64	F	19.18	NYBB

### Sheet: CITE-Seq data
PV Sample ID	Date Processed	ID/Diagnosis	Source	Hashing	# used	Viability of MG	QC	Experimental notes	Sex	Age	Region	PMI
PV042	9052023	MS	NYBB	yes	#1,#2,#3	0.05	low cell counts, low quality	BA9/46 (#3),DFWM (#2), Pulvinar (#1)	F	76	BA9/46, Pulvinar, DFWM	2 days, 4:30:00
PV043	9062023	MS	NYBB	yes	#1,#2,#3	0.04	low cell counts, low quality	BA9/46 (#3),DFWM (#2), Pulvinar (#1)	M	64	BA9/46, Pulvinar, DFWM	2 days, 23:06:00
PV044	9122023	iMG	Mt Sinai	n/a	n/a	0.66		n/a	n/a		n/a	n/a
PV045	9122023	HMC3	CTCN	n/a	n/a	0.89		p8	n/a	n/a	n/a	n/a
PV046	9202023	AD	RADC	yes	#1, #2	0.08	low cell counts, low quality	AWS (#1), BA9/46 (#2)	M	89	BA9/46, AWS	>48:00
PV047	9252023	ET	NYBB	yes	#1, #2	0.06	low cell counts, low quality	newly reconstitited cocktail used; SBB1 (#1), SBB2 (#2)	M	86	SBB1, SBB2	1 day, 21:43:00
PV048	9252023	MS	NYBB	yes	#1, #2, #3	0.11	low cell counts	used leftovers of combined CITE-Seq cocktail from 09202023; BA9/46 (#1), DFWM(#2), Pulvinar(#3); viab. After MACS: BA9/46:10%; DFWM: 1.6%; Pulvinar: 11.3%	F	56	BA9/46, DFWM, Pulvinar	1 day, 4:45:00
PV049	9262023	PBMCs	CTCN/ADRC	n/a	n/a	0.68		viability after mixing: 67.7%			n/a	n/a
PV050	9272023	AD	UWA	yes	#1, #2	0.06	low cell counts	after MACS MG MFG: 6.1%; Hippocampus MG 8.3%	M	88	MFG, Hippocampus	>48:00
PV051	10092023	iMG	Sher Lab	n/a	n/a	0.9		n/a	n/a	n/a	n/a	n/a
PV052	10182023	iMG	Andrew Sproul	n/a	n/a	0.97		n/a	n/a	n/a	n/a	n/a
PV053	11102023	GAMs	Department of Neurological Surgery Columbia University Medical Center	n/a	n/a	0.61		primary HGG; viability 44%			n/a	n/a
PV054	11222023	GAMs	Department of Neurological Surgery Columbia University Medical Center	n/a	n/a	0.62		recurrent LGG, o.n. in Hibernte A and B27; TB 121, viability 62.4%				n/a
PV055	12082023	GAMs	Department of Neurological Surgery Columbia University Medical Center	n/a	n/a	0.53	very low cell counts, possibly due to highly necrotic tissue, lower quality, but can be analyzed	recurrent LGG, highly necrotic; viability 53.1%				n/a
PV056	4242024	GAMs	Department of Neurological Surgery Columbia University Medical Center	n/a	n/a	0.74		Primary HGG	M	70-74	right temporal	n/a
PV057	4252024	GAMs	Department of Neurological Surgery Columbia University Medical Center	n/a	n/a	0.75		Primary HGG	F	50-54	left frontal	n/a
PV058	6112024	GAMs	Department of Neurological Surgery Columbia University Medical Center	n/a	n/a	0.78		Recurrent HGG	M	55-59	right parietal	n/a
PV059	7022024	GAMs	Department of Neurological Surgery Columbia University Medical Center	n/a	n/a	0.72		Primary HGG	M	65-69	right temporo-parietal	n/a

### Sheet: IHC Samples
ID	Sex	Age	Brain Region	Diagnosis	Staining
AD16	F	82	Frontal Cortex	AD-Late Onse	CD51
