## Supplementary material for "A proteogenomic tool uncovers protein markers for human microglial states": Table S3_Heatmap_new_no ET

### Sheet: Sheet 1
Antibody	AD	MS I	MS II	MS III	MS IV	GBM I	GBM II	GBM III	HMC3	iMG I	iMG II	iMG III	Monocytes	T cells
B7-H2	4.74416	4.59495	4.6989	4.67224	4.47149	4.77541	4.60103	4.10958	3.92258	5.54969	5.1778	4.8083	3.3328	3.95382
CCR5	2.66518	2.25486	2.2707	2.48183	2.54928	2.9358	2.64648	2.10974	0.952248	2.82054	3.51423	3.33573	1.87208	2.45541
HVEM	3.92845	3.60681	3.71308	3.69079	3.67147	4.52206	3.44438	3.92155	2.15164	4.26047	4.79576	4.17534	3.48046	4.22022
CD45RO	4.15939	3.80191	3.82219	3.82118	3.65722	4.40337	3.7646	3.38535	1.30686	4.65979	4.05117	4.56022	3.57526	4.78601
Siglec-1	2.40544	1.76342	2.1459	2.13405	2.21271	2.16709	1.9552	2.83804	1.07743	3.91447	4.23756	1.02274	2.29703	2.17941
Neuropilin-1	2.45982	2.15814	2.21897	2.20574	1.96336	3.63882	2.60597	3.92286	1.3893	5.09193	6.19504	0.427228	1.49674	1.65689
C5aR	1.6207	1.13495	1.5486	1.53676	1.44236	2.0121	1.90913	2.06731	1.56464	3.26855	4.17296	1.44172	2.6884	1.5393
CD16	2.02983	1.71508	2.15019	1.70272	1.88694	2.621	2.16947	3.94415	0.300539	4.71807	4.11115	0.205016	3.47155	3.79107
Thrombomodulin	3.52563	3.28645	3.45369	3.3183	3.27836	3.25456	3.16903	3.51104	1.33432	5.02976	5.00333	2.71254	3.52142	2.34667
LAMP-1	3.5678	3.84818	3.81607	3.485	3.22312	3.40711	3.67785	4.46693	2.79372	4.74625	4.22573	3.38096	3.74946	3.1961
CD38	3.25023	2.99401	2.8812	3.06207	2.6926	3.08766	2.33225	2.82516	0.613713	3.89877	3.09411	1.14494	3.56272	2.80801
CD14	2.67752	2.58095	2.51973	2.39826	2.30149	2.8115	3.77184	2.19473	0.35285	3.92776	3.58999	0.315343	3.0036	1.78362
CD84	4.61505	4.41577	4.5773	4.53604	4.54053	4.486	4.73346	3.86865	0.759232	5.20358	5.17469	3.43235	3.82437	3.73803
HLA-DR	3.54433	4.02491	2.88701	4.13362	3.79793	6.80255	5.696	3.94689	1.17092	3.24338	2.78856	5.15709	5.79211	3.7368
HLA-DR-DP-DQ	1.92293	2.49039	1.53262	2.60917	2.82701	4.48905	4.12721	2.04855	0.00675873	0.736108	0.659407	3.34353	4.35584	1.88299
CD116	2.7037	2.6021	2.55839	3.23609	3.27759	4.3722	3.9646	3.44501	0.472926	3.25919	2.62082	4.36499	4.36149	2.72393
CD11b	0.547671	0.424882	0.344185	0.724217	1.00304	1.87229	1.99169	1.61925	0.110166	2.10758	3.22015	3.97844	3.29939	1.04146
CD33	1.82611	1.73148	1.65525	2.13092	2.80298	4.66236	4.90259	1.90291	0.245512	4.77317	4.9776	6.10523	5.47561	1.91256
CD31	0.715693	1.05691	0.707591	1.28742	1.4834	3.46112	3.88519	2.01857	0.0351631	3.88253	3.53503	4.03243	4.83926	1.98214
CD54	1.2471	1.41919	1.12627	1.45029	1.84227	3.91049	3.762	4.5809	1.24982	5.74734	5.09663	5.26803	3.85427	2.65725
CD32	1.51503	0.942495	1.27841	1.18985	0.778851	3.25115	4.26297	2.62696	0.0931548	4.28423	4.42707	2.14874	3.3939	1.16711
CD64	0.838195	1.35091	1.1156	0.844368	1.39842	3.27724	3.9383	1.11749	0.0461129	3.13532	2.24327	1.72123	1.40121	0.212255
SIRP-A	2.67137	3.23674	2.81878	3.19994	3.36879	5.50485	5.66575	2.84155	0.172317	5.37767	5.17451	6.08441	4.69546	1.68196
CD11c	1.8543	2.42069	2.00895	2.38913	2.65441	4.49934	4.74405	2.27816	0.0578491	3.74772	3.64305	4.55117	4.25033	0.998785
LAIR1	2.88583	2.57437	2.60439	2.77087	3.15956	4.07116	4.50746	2.40151	0.257345	4.55211	4.03613	3.59666	3.49871	2.30548
CD43	1.89963	1.42336	1.62799	1.34608	1.206	1.8896	0.713165	1.37907	0.319639	3.49255	2.79278	3.60785	3.13913	3.18411
CD244	1.01788	0.745467	0.846387	0.994001	1.12125	1.48367	1.1095	1.06262	0.122384	1.88159	2.41053	4.5751	4.10171	2.75703
CD101	2.61469	2.28903	2.3966	2.23258	1.93945	3.16394	2.4734	2.24639	0.241564	3.70062	4.57149	5.48859	4.01487	3.39542
CD49d	2.16348	1.76931	2.01869	1.83151	1.57257	2.83903	2.55087	2.22839	0.356788	2.53828	3.565	3.86176	3.03249	2.52872
Siglec-7	1.98029	1.71614	2.00707	1.46331	1.36233	2.82008	2.80599	1.77777	0.114035	3.868	4.04694	3.97557	3.13104	1.17249
CD1c	1.00068	0.986354	1.36789	0.820533	0.499274	0.822033	0.470616	0.646997	0.182923	0.933748	0.956429	4.95697	0.762154	0.457342
CD267	1.60927	1.27231	1.4968	1.63904	1.50313	2.1265	1.73152	1.66985	0.639473	2.21559	2.18407	5.31384	2.64892	2.10195
CD162	1.7035	1.95868	1.79346	2.60468	2.56486	3.63746	3.61409	2.13521	0.284165	3.21411	4.13437	2.63757	3.86671	4.16986
CD99	1.87449	1.28438	1.78467	1.60989	1.87648	2.81717	3.12222	1.74559	1.71975	2.19801	3.39434	3.73349	3.33077	4.52092
CD48	0.262886	0.125452	0.217071	0.127738	0.166807	2.0049	1.53394	0.936312	0.0699697	2.75208	3.28226	3.97516	4.26929	5.21592
Fas	3.30931	2.95458	3.01453	3.2032	3.11059	3.7392	4.31755	4.04302	2.94736	4.64447	4.51415	4.78471	4.83579	5.10697
CD11a	1.01402	1.18909	1.05599	1.11971	1.83683	3.80969	3.752	1.65505	0.0481964	3.44926	3.06436	4.92679	4.68724	4.60193
CD45	1.20489	1.4333	1.14712	1.74584	2.14722	3.41442	3.6773	1.58407	0.0693185	3.6619	3.58753	4.37483	4.13474	5.01379
CD62L	0.597127	0.437144	0.755472	0.444488	0.344371	0.397155	0.244724	1.44159	0.203972	0.186638	1.78323	0.0900325	1.86416	3.00631
Integrin-B7	0.448453	0.253251	0.326382	0.423669	0.258807	0.447874	0.305818	0.45913	0.197055	0.641828	3.90525	0.664833	2.56474	2.41545
CD35	2.54424	2.27761	2.3981	2.22858	1.93829	2.10369	1.53419	2.74396	0.215735	2.18852	4.91827	0.24155	5.33679	3.15275
PETA-3	3.5253	3.26004	3.56649	3.24973	3.10666	3.42587	2.41138	3.1499	6.50756	3.19828	3.72483	3.67085	4.17534	2.78603
CD142	3.14635	3.05199	3.32356	3.30271	3.02979	3.67299	3.57845	4.17073	6.44461	1.99628	1.75787	0.702199	1.92831	2.4949
CD146	1.30541	1.06341	1.4376	1.10547	1.02896	1.72565	0.63357	3.18007	6.54741	0.48946	1.43849	0.337055	0.981081	1.44518
PD-L1	2.45253	2.03269	2.46244	2.35429	2.06355	2.3749	1.80886	2.75726	5.41669	2.40751	2.34811	0.763792	1.8208	1.93279
PLXNB2	4.15003	3.27251	3.35373	4.25593	4.01127	4.50945	4.95383	3.63651	5.32942	4.29397	3.2863	5.09815	4.2964	4.48569
HLA-C	1.78424	1.46299	1.70543	1.70894	1.55774	2.20643	3.50181	2.33185	4.33241	2.65897	1.39117	2.02261	2.55175	2.81216
CD49f	1.61671	1.47458	1.43837	1.9445	2.34104	3.93259	4.67647	2.49321	5.10556	4.69895	3.17637	4.80933	5.68358	5.79496
HLA-A-B-C	0.932297	0.814347	0.668396	0.825852	1.03399	3.95806	3.50445	2.55213	3.11674	2.63173	2.9755	2.39474	4.01371	4.12717
CD47	1.68303	1.7654	1.83103	1.81296	2.11627	3.5744	3.19009	3.13818	3.86693	3.38996	3.81182	3.16223	4.44891	5.00365
CD9	2.31597	2.6262	3.3669	2.43334	3.54513	6.6071	5.93456	3.78839	5.69282	4.33288	5.00372	6.55595	6.12685	3.66503
CD49e	1.95101	2.64204	2.33569	3.12502	3.37724	4.65443	4.88878	3.57773	5.78558	6.25208	6.17859	6.12573	5.70934	5.17879
ADAM10	2.37206	2.25582	2.20629	3.06743	3.45959	4.77694	5.28488	2.84373	5.9974	6.29025	6.03102	4.82291	5.35415	4.6281
CD29	2.60953	2.23872	2.67838	2.32854	2.35283	3.47802	3.80695	2.71682	4.63115	3.57412	3.77369	4.39844	3.9912	3.52573
PTPRJ	3.56734	3.34322	3.58423	3.63678	3.57752	5.21811	5.37991	3.90051	5.62988	5.95574	5.45855	6.24269	5.85986	4.51379
LFA-3	4.76534	4.42673	4.54203	4.7826	4.61763	5.64965	5.69769	4.88148	6.02618	5.98382	5.99805	6.63186	5.46389	4.98937
CD71	2.13656	2.15456	2.35752	2.21214	1.90602	3.09796	3.37655	2.88395	6.21883	5.36164	5.23521	3.73281	3.84093	3.07731
PVR	2.68633	2.165	2.70905	2.8989	2.68369	3.35005	3.48328	2.89451	6.42697	5.18235	4.82369	5.15372	4.08883	2.17833
Nectin-2	3.5462	3.27951	3.24644	3.35543	3.24603	3.93393	3.29995	3.23156	5.3733	4.71735	4.779	5.00778	2.85743	3.07298
CD63	2.06459	2.19508	2.09338	2.14251	1.93734	3.01922	3.35323	4.08407	4.62848	3.58038	3.85975	2.54919	3.98669	2.20928
CD51	3.65045	3.85359	3.56128	4.11931	4.68202	6.549	6.52196	4.47866	7.07793	6.37436	5.52675	6.02483	3.31567	3.26074
CD39	3.00472	3.05636	3.16419	3.46917	3.37623	5.15617	4.9002	3.43569	4.34182	4.09976	4.26778	5.35011	3.13475	1.60749
ITGB5	2.85242	3.20027	2.59407	3.61562	4.39719	5.14906	6.04136	3.49441	3.39228	5.98456	4.90405	5.28872	1.52119	1.31276
CD81	5.01341	4.9689	5.16256	4.95452	4.87098	5.59087	5.80031	4.83505	5.99635	5.40712	5.75416	5.69689	3.4332	4.64371
CD200	4.31659	4.13694	4.10659	4.14496	3.82308	4.17929	3.02922	4.01014	3.6731	2.58228	2.01967	2.71618	2.82518	3.5879
OPRL1	2.21185	2.36631	3.01255	2.09383	2.25888	1.29259	1.55776	2.10457	0.556763	1.04152	0.651467	0.0974367	0.823043	1.12047
SORT1	5.34174	4.68078	5.04123	4.91821	4.7325	4.38508	4.20444	4.43812	3.7375	4.19458	2.83986	1.72314	3.22523	4.1679
NRCAM	5.52175	5.31421	5.48781	5.32141	5.20774	4.60313	4.88847	5.0617	3.12264	4.01865	2.98338	1.56357	3.37691	4.33572
TREM2	4.21233	3.64098	4.26657	4.04545	3.42722	2.58899	2.56292	2.9984	2.90692	2.63449	2.35474	1.33928	2.74418	3.52331
PD-1	6.02464	6.01165	6.05952	6.09023	5.67513	5.34546	4.82692	5.45473	2.9827	4.82277	4.09941	2.71456	3.92835	5.07167
OX40	5.83521	5.60735	5.58133	5.59835	5.3683	5.17324	4.80023	5.52999	2.17493	4.28078	3.58024	1.84111	3.63044	4.6377
P2RY12	6.40605	6.10654	6.49265	6.40755	6.12833	5.73959	5.1585	6.06291	3.04653	4.92582	4.52247	2.70597	4.39502	5.38025
KLRG1	3.55136	3.44357	3.87134	3.4771	3.33557	2.8406	2.6269	3.41626	0.58595	1.68818	1.66917	0.524698	1.93146	3.21529
NKG2D	3.87887	3.68627	3.82378	3.67767	3.38381	2.99735	2.52915	3.63093	0.946658	1.81641	1.94876	0.818259	2.05564	3.04613
IL-2RB	3.74547	3.48038	3.88841	3.45608	3.41227	3.33357	2.73487	3.70685	1.20638	2.097	1.80154	0.94929	2.00217	2.92527
CD23	5.15258	5.38151	5.413	5.09131	4.77404	4.61428	4.33436	4.8453	2.31379	3.6508	3.10656	2.12441	3.33501	4.26583
CD74	5.60644	5.64833	5.57601	5.51879	5.3381	4.09137	4.65273	5.3678	2.11086	3.62056	3.49107	2.73384	3.6124	4.42718
CCR2	4.34966	4.09579	4.3026	4.33372	3.93636	3.60094	2.8595	3.66308	1.28734	2.59522	2.28092	0.76187	4.34284	3.46492
LAG-3	3.87049	3.39643	3.28462	3.5548	3.00031	3.33192	2.41664	3.37508	1.16308	2.40157	2.01882	0.898137	2.58408	3.36259
CD83	4.42698	4.17798	4.2968	4.13058	3.81813	4.0129	3.05835	3.857	1.74843	2.85801	2.58473	1.51989	3.10375	3.96494
CD24	3.86417	3.59954	3.48986	3.69059	3.52062	3.39132	2.69333	3.37831	1.36976	2.67785	2.86528	0.707435	2.73705	3.48078
CD154	3.46495	3.12201	3.14671	3.46902	3.32875	2.96663	2.49429	3.71831	2.00322	2.53123	1.92221	1.67746	2.6086	3.36596
SLAM	3.77001	3.50884	3.644	3.68729	3.37924	3.01024	2.60733	3.38777	2.32397	2.45177	2.19605	1.22211	2.82522	3.59072
CD303	3.77203	3.13643	3.47148	3.68865	3.37356	2.65818	2.20672	3.01342	1.19078	2.08539	1.76516	0.962449	2.23862	2.84144
ACE	5.03159	4.61122	4.69209	5.08428	4.6497	4.983	4.53532	5.24847	3.95194	4.73606	3.64483	3.30756	4.41629	5.38848
PSEN1	5.13109	4.84171	5.15051	5.12465	4.95802	4.99347	4.85559	5.30747	3.56641	5.25521	3.7396	2.7274	4.38242	5.25591
PSEN2	3.42717	3.5382	3.72167	3.16303	2.85638	2.3608	3.04363	3.70629	2.33745	4.05152	3.43701	0.822759	2.43258	3.03979
CD163	4.04966	3.97071	3.96343	3.78372	3.67128	3.05236	3.54792	3.91389	0.957015	3.40045	4.45634	0.916926	2.47409	2.54761
CD82	4.25751	4.39581	4.68787	4.23488	4.31587	4.85776	4.13546	4.72492	4.4559	4.0399	4.71684	2.77444	3.39704	4.46995
CD13	2.76973	2.57734	3.09479	2.64815	2.30697	1.81001	1.36984	2.37913	0.714468	1.0115	3.64865	1.73656	2.42299	1.54079
CLU	3.69027	3.31529	3.8671	3.99879	3.38477	2.04485	2.77507	7.37318	1.28835	1.3358	1.26934	0.526167	3.14852	3.49865
CD73	2.3849	2.12093	2.36684	2.39622	1.9067	2.35574	1.69908	4.51474	3.18276	0.705467	1.60572	0.900151	1.30882	2.09749
Podoplanin	3.27556	3.46087	3.52917	3.5656	4.24441	6.11128	6.1678	5.42364	3.7706	1.63546	1.86243	2.0657	1.44634	1.80915
NCAM	3.34899	3.15425	3.55644	3.33768	3.29281	4.93884	3.48418	4.85369	0.490368	2.88194	1.21146	2.40638	1.74952	2.50082
CXCR3	4.71297	4.70628	4.60874	4.77945	4.82223	3.65737	3.99092	5.5136	2.3244	3.12149	2.58179	3.84351	2.6067	3.57277
LOX-1	4.69694	4.70837	4.81734	4.63456	4.45846	4.48462	3.9622	4.55692	1.54471	3.65569	2.8045	4.32122	2.94004	3.8091
CCR6	3.65506	3.9184	4.20345	3.66434	3.58345	2.83139	3.40978	3.95303	1.80529	3.13969	2.51858	4.2891	1.7785	2.38134
BST2	5.48471	5.05059	5.06865	5.5114	5.05953	5.25043	4.84285	5.071	3.52379	4.48333	3.99974	4.34394	4.98728	5.13941
CX3CR1	4.09747	4.01594	3.96348	4.16107	3.81279	3.76134	3.56345	3.86519	1.35551	2.77762	1.99426	3.28963	3.51195	3.8609
CD85j	3.28577	3.08375	2.89444	3.16823	2.84364	3.56945	3.68112	3.43213	1.03235	2.23018	2.39015	1.55316	3.36893	3.05207
