## Supplementary material for "A proteogenomic tool uncovers protein markers for human microglial states": Table S4A_Correlation ADT scHPF_discovery

### Sheet: Sheet 1
Antibody	AD	ET	MS I	MS II	MS III	MS IV	GBM I	GBM II	GBM III	HMC3	iMG I	iMG II	iMG III	Monocytes	T cells
PSEN1	5.13109	5.33256	4.84171	5.15051	5.12465	4.95802	4.99347	4.85559	5.30747	3.56641	5.25521	3.7396	2.7274	4.38242	5.25591
ACE	5.03159	4.80096	4.61122	4.69209	5.08428	4.6497	4.983	4.53532	5.24847	3.95194	4.73606	3.64483	3.30756	4.41629	5.38848
CD154	3.46495	3.22261	3.12201	3.14671	3.46902	3.32875	2.96663	2.49429	3.71831	2.00322	2.53123	1.92221	1.67746	2.6086	3.36596
SLAM	3.77001	3.38987	3.50884	3.644	3.68729	3.37924	3.01024	2.60733	3.38777	2.32397	2.45177	2.19605	1.22211	2.82522	3.59072
CD303	3.77203	3.43285	3.13643	3.47148	3.68865	3.37356	2.65818	2.20672	3.01342	1.19078	2.08539	1.76516	0.962449	2.23862	2.84144
CCR2	4.34966	4.37439	4.09579	4.3026	4.33372	3.93636	3.60094	2.8595	3.66308	1.28734	2.59522	2.28092	0.76187	4.34284	3.46492
CD24	3.86417	3.60642	3.59954	3.48986	3.69059	3.52062	3.39132	2.69333	3.37831	1.36976	2.67785	2.86528	0.707435	2.73705	3.48078
LAG-3	3.87049	3.57266	3.39643	3.28462	3.5548	3.00031	3.33192	2.41664	3.37508	1.16308	2.40157	2.01882	0.898137	2.58408	3.36259
CD83	4.42698	4.52292	4.17798	4.2968	4.13058	3.81813	4.0129	3.05835	3.857	1.74843	2.85801	2.58473	1.51989	3.10375	3.96494
CD45RA	3.15354	4.0806	3.19262	3.60641	3.03322	2.9168	2.783	2.55867	3.39084	0.950024	1.72185	1.44278	0.784023	3.57391	4.31395
CD74	5.60644	5.94947	5.64833	5.57601	5.51879	5.3381	4.09137	4.65273	5.3678	2.11086	3.62056	3.49107	2.73384	3.6124	4.42718
NKG2D	3.87887	3.8605	3.68627	3.82378	3.67767	3.38381	2.99735	2.52915	3.63093	0.946658	1.81641	1.94876	0.818259	2.05564	3.04613
KLRG1	3.55136	4.16023	3.44357	3.87134	3.4771	3.33557	2.8406	2.6269	3.41626	0.58595	1.68818	1.66917	0.524698	1.93146	3.21529
IL-2RB	3.74547	4.30502	3.48038	3.88841	3.45608	3.41227	3.33357	2.73487	3.70685	1.20638	2.097	1.80154	0.94929	2.00217	2.92527
CD23	5.15258	5.79586	5.38151	5.413	5.09131	4.77404	4.61428	4.33436	4.8453	2.31379	3.6508	3.10656	2.12441	3.33501	4.26583
OX40	5.83521	6.01278	5.60735	5.58133	5.59835	5.3683	5.17324	4.80023	5.52999	2.17493	4.28078	3.58024	1.84111	3.63044	4.6377
P2RY12	6.40605	6.38364	6.10654	6.49265	6.40755	6.12833	5.73959	5.1585	6.06291	3.04653	4.92582	4.52247	2.70597	4.39502	5.38025
PD-1	6.02464	6.01057	6.01165	6.05952	6.09023	5.67513	5.34546	4.82692	5.45473	2.9827	4.82277	4.09941	2.71456	3.92835	5.07167
CD200	4.31659	4.21742	4.13694	4.10659	4.14496	3.82308	4.17929	3.02922	4.01014	3.6731	2.58228	2.01967	2.71618	2.82518	3.5879
OPRL1	2.21185	2.389	2.36631	3.01255	2.09383	2.25888	1.29259	1.55776	2.10457	0.556763	1.04152	0.651467	0.0974367	0.823043	1.12047
SORT1	5.34174	5.31179	4.68078	5.04123	4.91821	4.7325	4.38508	4.20444	4.43812	3.7375	4.19458	2.83986	1.72314	3.22523	4.1679
NRCAM	5.52175	6.04658	5.31421	5.48781	5.32141	5.20774	4.60313	4.88847	5.0617	3.12264	4.01865	2.98338	1.56357	3.37691	4.33572
TREM2	4.21233	4.11561	3.64098	4.26657	4.04545	3.42722	2.58899	2.56292	2.9984	2.90692	2.63449	2.35474	1.33928	2.74418	3.52331
CD13	2.76973	3.56522	2.57734	3.09479	2.64815	2.30697	1.81001	1.36984	2.37913	0.714468	1.0115	3.64865	1.73656	2.42299	1.54079
CD163	4.04966	4.30068	3.97071	3.96343	3.78372	3.67128	3.05236	3.54792	3.91389	0.957015	3.40045	4.45634	0.916926	2.47409	2.54761
PSEN2	3.42717	3.44045	3.5382	3.72167	3.16303	2.85638	2.3608	3.04363	3.70629	2.33745	4.05152	3.43701	0.822759	2.43258	3.03979
CD82	4.25751	4.93881	4.39581	4.68787	4.23488	4.31587	4.85776	4.13546	4.72492	4.4559	4.0399	4.71684	2.77444	3.39704	4.46995
Podoplanin	3.27556	3.13197	3.46087	3.52917	3.5656	4.24441	6.11128	6.1678	5.42364	3.7706	1.63546	1.86243	2.0657	1.44634	1.80915
CLU	3.69027	4.45341	3.31529	3.8671	3.99879	3.38477	2.04485	2.77507	7.37318	1.28835	1.3358	1.26934	0.526167	3.14852	3.49865
CD73	2.3849	2.55426	2.12093	2.36684	2.39622	1.9067	2.35574	1.69908	4.51474	3.18276	0.705467	1.60572	0.900151	1.30882	2.09749
CCR6	3.65506	4.29879	3.9184	4.20345	3.66434	3.58345	2.83139	3.40978	3.95303	1.80529	3.13969	2.51858	4.2891	1.7785	2.38134
CXCR3	4.71297	5.09941	4.70628	4.60874	4.77945	4.82223	3.65737	3.99092	5.5136	2.3244	3.12149	2.58179	3.84351	2.6067	3.57277
LOX-1	4.69694	5.08465	4.70837	4.81734	4.63456	4.45846	4.48462	3.9622	4.55692	1.54471	3.65569	2.8045	4.32122	2.94004	3.8091
CD85j	3.28577	3.04176	3.08375	2.89444	3.16823	2.84364	3.56945	3.68112	3.43213	1.03235	2.23018	2.39015	1.55316	3.36893	3.05207
CX3CR1	4.09747	4.03202	4.01594	3.96348	4.16107	3.81279	3.76134	3.56345	3.86519	1.35551	2.77762	1.99426	3.28963	3.51195	3.8609
BST2	5.48471	5.59893	5.05059	5.06865	5.5114	5.05953	5.25043	4.84285	5.071	3.52379	4.48333	3.99974	4.34394	4.98728	5.13941
NCAM	3.34899	3.51957	3.15425	3.55644	3.33768	3.29281	4.93884	3.48418	4.85369	0.490368	2.88194	1.21146	2.40638	1.74952	2.50082
B7-H2	4.74416	4.603	4.59495	4.6989	4.67224	4.47149	4.77541	4.60103	4.10958	3.92258	5.54969	5.1778	4.8083	3.3328	3.95382
CCR5	2.66518	2.58362	2.25486	2.2707	2.48183	2.54928	2.9358	2.64648	2.10974	0.952248	2.82054	3.51423	3.33573	1.87208	2.45541
HVEM	3.92845	3.78418	3.60681	3.71308	3.69079	3.67147	4.52206	3.44438	3.92155	2.15164	4.26047	4.79576	4.17534	3.48046	4.22022
CD45RO	4.15939	4.20401	3.80191	3.82219	3.82118	3.65722	4.40337	3.7646	3.38535	1.30686	4.65979	4.05117	4.56022	3.57526	4.78601
Thrombomodulin	3.52563	3.36574	3.28645	3.45369	3.3183	3.27836	3.25456	3.16903	3.51104	1.33432	5.02976	5.00333	2.71254	3.52142	2.34667
LAMP-1	3.5678	3.86639	3.84818	3.81607	3.485	3.22312	3.40711	3.67785	4.46693	2.79372	4.74625	4.22573	3.38096	3.74946	3.1961
CD16	2.02983	2.07798	1.71508	2.15019	1.70272	1.88694	2.621	2.16947	3.94415	0.300539	4.71807	4.11115	0.205016	3.47155	3.79107
Siglec-1	2.40544	1.92951	1.76342	2.1459	2.13405	2.21271	2.16709	1.9552	2.83804	1.07743	3.91447	4.23756	1.02274	2.29703	2.17941
Neuropilin-1	2.45982	2.17517	2.15814	2.21897	2.20574	1.96336	3.63882	2.60597	3.92286	1.3893	5.09193	6.19504	0.427228	1.49674	1.65689
C5aR	1.6207	1.76706	1.13495	1.5486	1.53676	1.44236	2.0121	1.90913	2.06731	1.56464	3.26855	4.17296	1.44172	2.6884	1.5393
CD14	2.67752	2.99089	2.58095	2.51973	2.39826	2.30149	2.8115	3.77184	2.19473	0.35285	3.92776	3.58999	0.315343	3.0036	1.78362
CD38	3.25023	3.09667	2.99401	2.8812	3.06207	2.6926	3.08766	2.33225	2.82516	0.613713	3.89877	3.09411	1.14494	3.56272	2.80801
CD84	4.61505	5.04986	4.41577	4.5773	4.53604	4.54053	4.486	4.73346	3.86865	0.759232	5.20358	5.17469	3.43235	3.82437	3.73803
CD162	1.7035	2.1097	1.95868	1.79346	2.60468	2.56486	3.63746	3.61409	2.13521	0.284165	3.21411	4.13437	2.63757	3.86671	4.16986
CD99	1.87449	1.99313	1.28438	1.78467	1.60989	1.87648	2.81717	3.12222	1.74559	1.71975	2.19801	3.39434	3.73349	3.33077	4.52092
Fas	3.30931	3.18392	2.95458	3.01453	3.2032	3.11059	3.7392	4.31755	4.04302	2.94736	4.64447	4.51415	4.78471	4.83579	5.10697
CD48	0.262886	0.126099	0.125452	0.217071	0.127738	0.166807	2.0049	1.53394	0.936312	0.0699697	2.75208	3.28226	3.97516	4.26929	5.21592
CD11a	1.01402	1.59487	1.18909	1.05599	1.11971	1.83683	3.80969	3.752	1.65505	0.0481964	3.44926	3.06436	4.92679	4.68724	4.60193
CD45	1.20489	1.77165	1.4333	1.14712	1.74584	2.14722	3.41442	3.6773	1.58407	0.0693185	3.6619	3.58753	4.37483	4.13474	5.01379
CD244	1.01788	1.25101	0.745467	0.846387	0.994001	1.12125	1.48367	1.1095	1.06262	0.122384	1.88159	2.41053	4.5751	4.10171	2.75703
CD43	1.89963	1.54931	1.42336	1.62799	1.34608	1.206	1.8896	0.713165	1.37907	0.319639	3.49255	2.79278	3.60785	3.13913	3.18411
Siglec-7	1.98029	2.00943	1.71614	2.00707	1.46331	1.36233	2.82008	2.80599	1.77777	0.114035	3.868	4.04694	3.97557	3.13104	1.17249
CD101	2.61469	2.54107	2.28903	2.3966	2.23258	1.93945	3.16394	2.4734	2.24639	0.241564	3.70062	4.57149	5.48859	4.01487	3.39542
CD49d	2.16348	2.33286	1.76931	2.01869	1.83151	1.57257	2.83903	2.55087	2.22839	0.356788	2.53828	3.565	3.86176	3.03249	2.52872
CD267	1.60927	1.96978	1.27231	1.4968	1.63904	1.50313	2.1265	1.73152	1.66985	0.639473	2.21559	2.18407	5.31384	2.64892	2.10195
CD1c	1.00068	1.02695	0.986354	1.36789	0.820533	0.499274	0.822033	0.470616	0.646997	0.182923	0.933748	0.956429	4.95697	0.762154	0.457342
CD62L	0.597127	0.372876	0.437144	0.755472	0.444488	0.344371	0.397155	0.244724	1.44159	0.203972	0.186638	1.78323	0.0900325	1.86416	3.00631
Integrin-B7	0.448453	0.43013	0.253251	0.326382	0.423669	0.258807	0.447874	0.305818	0.45913	0.197055	0.641828	3.90525	0.664833	2.56474	2.41545
CD35	2.54424	2.57309	2.27761	2.3981	2.22858	1.93829	2.10369	1.53419	2.74396	0.215735	2.18852	4.91827	0.24155	5.33679	3.15275
CD116	2.7037	3.20512	2.6021	2.55839	3.23609	3.27759	4.3722	3.9646	3.44501	0.472926	3.25919	2.62082	4.36499	4.36149	2.72393
HLA-DR-DP-DQ	1.92293	2.58247	2.49039	1.53262	2.60917	2.82701	4.48905	4.12721	2.04855	0.00675873	0.736108	0.659407	3.34353	4.35584	1.88299
HLA-DR	3.54433	3.62911	4.02491	2.88701	4.13362	3.79793	6.80255	5.696	3.94689	1.17092	3.24338	2.78856	5.15709	5.79211	3.7368
CD54	1.2471	1.10814	1.41919	1.12627	1.45029	1.84227	3.91049	3.762	4.5809	1.24982	5.74734	5.09663	5.26803	3.85427	2.65725
CD32	1.51503	0.522919	0.942495	1.27841	1.18985	0.778851	3.25115	4.26297	2.62696	0.0931548	4.28423	4.42707	2.14874	3.3939	1.16711
CD11b	0.547671	0.731546	0.424882	0.344185	0.724217	1.00304	1.87229	1.99169	1.61925	0.110166	2.10758	3.22015	3.97844	3.29939	1.04146
CD31	0.715693	1.1046	1.05691	0.707591	1.28742	1.4834	3.46112	3.88519	2.01857	0.0351631	3.88253	3.53503	4.03243	4.83926	1.98214
CD33	1.82611	1.91383	1.73148	1.65525	2.13092	2.80298	4.66236	4.90259	1.90291	0.245512	4.77317	4.9776	6.10523	5.47561	1.91256
CD64	0.838195	1.17055	1.35091	1.1156	0.844368	1.39842	3.27724	3.9383	1.11749	0.0461129	3.13532	2.24327	1.72123	1.40121	0.212255
SIRP-A	2.67137	2.71645	3.23674	2.81878	3.19994	3.36879	5.50485	5.66575	2.84155	0.172317	5.37767	5.17451	6.08441	4.69546	1.68196
CD11c	1.8543	2.2806	2.42069	2.00895	2.38913	2.65441	4.49934	4.74405	2.27816	0.0578491	3.74772	3.64305	4.55117	4.25033	0.998785
LAIR1	2.88583	3.27702	2.57437	2.60439	2.77087	3.15956	4.07116	4.50746	2.40151	0.257345	4.55211	4.03613	3.59666	3.49871	2.30548
PETA-3	3.5253	3.72071	3.26004	3.56649	3.24973	3.10666	3.42587	2.41138	3.1499	6.50756	3.19828	3.72483	3.67085	4.17534	2.78603
CD142	3.14635	3.22671	3.05199	3.32356	3.30271	3.02979	3.67299	3.57845	4.17073	6.44461	1.99628	1.75787	0.702199	1.92831	2.4949
CD146	1.30541	1.5114	1.06341	1.4376	1.10547	1.02896	1.72565	0.63357	3.18007	6.54741	0.48946	1.43849	0.337055	0.981081	1.44518
PD-L1	2.45253	2.20116	2.03269	2.46244	2.35429	2.06355	2.3749	1.80886	2.75726	5.41669	2.40751	2.34811	0.763792	1.8208	1.93279
Nectin-2	3.5462	3.69675	3.27951	3.24644	3.35543	3.24603	3.93393	3.29995	3.23156	5.3733	4.71735	4.779	5.00778	2.85743	3.07298
CD71	2.13656	2.54641	2.15456	2.35752	2.21214	1.90602	3.09796	3.37655	2.88395	6.21883	5.36164	5.23521	3.73281	3.84093	3.07731
PVR	2.68633	2.54501	2.165	2.70905	2.8989	2.68369	3.35005	3.48328	2.89451	6.42697	5.18235	4.82369	5.15372	4.08883	2.17833
CD63	2.06459	2.03044	2.19508	2.09338	2.14251	1.93734	3.01922	3.35323	4.08407	4.62848	3.58038	3.85975	2.54919	3.98669	2.20928
CD9	2.31597	3.13909	2.6262	3.3669	2.43334	3.54513	6.6071	5.93456	3.78839	5.69282	4.33288	5.00372	6.55595	6.12685	3.66503
LFA-3	4.76534	4.56085	4.42673	4.54203	4.7826	4.61763	5.64965	5.69769	4.88148	6.02618	5.98382	5.99805	6.63186	5.46389	4.98937
PTPRJ	3.56734	4.03774	3.34322	3.58423	3.63678	3.57752	5.21811	5.37991	3.90051	5.62988	5.95574	5.45855	6.24269	5.85986	4.51379
CD29	2.60953	2.48526	2.23872	2.67838	2.32854	2.35283	3.47802	3.80695	2.71682	4.63115	3.57412	3.77369	4.39844	3.9912	3.52573
CD49e	1.95101	2.34497	2.64204	2.33569	3.12502	3.37724	4.65443	4.88878	3.57773	5.78558	6.25208	6.17859	6.12573	5.70934	5.17879
ADAM10	2.37206	2.73798	2.25582	2.20629	3.06743	3.45959	4.77694	5.28488	2.84373	5.9974	6.29025	6.03102	4.82291	5.35415	4.6281
CD47	1.68303	1.73082	1.7654	1.83103	1.81296	2.11627	3.5744	3.19009	3.13818	3.86693	3.38996	3.81182	3.16223	4.44891	5.00365
HLA-A-B-C	0.932297	1.27943	0.814347	0.668396	0.825852	1.03399	3.95806	3.50445	2.55213	3.11674	2.63173	2.9755	2.39474	4.01371	4.12717
CD49f	1.61671	1.54131	1.47458	1.43837	1.9445	2.34104	3.93259	4.67647	2.49321	5.10556	4.69895	3.17637	4.80933	5.68358	5.79496
HLA-C	1.78424	1.92604	1.46299	1.70543	1.70894	1.55774	2.20643	3.50181	2.33185	4.33241	2.65897	1.39117	2.02261	2.55175	2.81216
PLXNB2	4.15003	3.83525	3.27251	3.35373	4.25593	4.01127	4.50945	4.95383	3.63651	5.32942	4.29397	3.2863	5.09815	4.2964	4.48569
ITGB5	2.85242	3.31875	3.20027	2.59407	3.61562	4.39719	5.14906	6.04136	3.49441	3.39228	5.98456	4.90405	5.28872	1.52119	1.31276
CD39	3.00472	3.22404	3.05636	3.16419	3.46917	3.37623	5.15617	4.9002	3.43569	4.34182	4.09976	4.26778	5.35011	3.13475	1.60749
CD51	3.65045	3.84955	3.85359	3.56128	4.11931	4.68202	6.549	6.52196	4.47866	7.07793	6.37436	5.52675	6.02483	3.31567	3.26074
CD81	5.01341	5.22973	4.9689	5.16256	4.95452	4.87098	5.59087	5.80031	4.83505	5.99635	5.40712	5.75416	5.69689	3.4332	4.64371
