## Supplementary material for "A proteogenomic tool uncovers protein markers for human microglial states": Table S4C_scHPF_in silico gating

### Sheet: Sheet1
Factor	X_cleaned	Protein	Sign	Threshold
scHPF_1	Fas>=0.5811	Fas	Positive	0.5811
scHPF_1	CD82.1>=0.6591	CD82.1	Positive	0.6591
scHPF_1	CD23>=0.4374	CD23	Positive	0.4374
scHPF_2	CD49d< 0.3683	CD49d	Negative	0.3683
scHPF_2	ADAM10.1>=0.6192	ADAM10.1	Positive	0.6192
scHPF_2	Fas>=0.4524	Fas	Positive	0.4524
scHPF_3	CD9.1>=0.5669	CD9.1	Positive	0.5669
scHPF_3	P2RY12.1>=0.7622	P2RY12.1	Positive	0.7622
scHPF_3	CD81.1>=0.5924	CD81.1	Positive	0.5924
scHPF_4	P2RY12.1>=0.6581	P2RY12.1	Positive	0.6581
scHPF_4	ITGB5.1< 0.4435	ITGB5.1	Negative	0.4435
scHPF_4	SIRP-A< 0.4338	SIRP-A	Negative	0.4338
scHPF_5	Fas>=0.5373	Fas	Positive	0.5373
scHPF_5	CD49d< 0.4813	CD49d	Negative	0.4813
scHPF_5	CD64>=0.9234	CD64	Positive	0.9234
scHPF_7	CD49d>=0.4025	CD49d	Positive	0.4025
scHPF_7	ITGB5.1>=0.4082	ITGB5.1	Positive	0.4082
scHPF_7	CD11c< 0.6229	CD11c	Negative	0.6229
scHPF_8	CD11c>=0.7676	CD11c	Positive	0.7676
scHPF_8	CD39< 0.6725	CD39	Negative	0.6725
scHPF_8	BST2.1< 0.4194	BST2.1	Negative	0.4194
scHPF_9	CD49d< 0.3698	CD49d	Negative	0.3698
scHPF_9	CD63.1< 0.3431	CD63.1	Negative	0.3431
scHPF_9	Fas>=0.6472	Fas	Positive	0.6472
scHPF_10	CD9.1>=0.4247	CD9.1	Positive	0.4247
scHPF_10	P2RY12.1>=0.907	P2RY12.1	Positive	0.907
scHPF_10	SORT1.1< 0.4529	SORT1.1	Negative	0.4529
scHPF_11	Fas< 0.6518	Fas	Negative	0.6518
scHPF_11	Nectin-2< 0.6262	Nectin-2	Negative	0.6262
scHPF_11	CD82.1>=0.3177	CD82.1	Positive	0.3177
scHPF_14	HLA-DR>=0.3945	HLA-DR	Positive	0.3945
scHPF_14	Thrombomodulin>=0.914	Thrombomodulin	Positive	0.914
scHPF_14	CD35>=0.9438	CD35	Positive	0.9438
scHPF_15	CD49d>=0.3807	CD49d	Positive	0.3807
scHPF_15	Podoplanin< 0.5906	Podoplanin	Negative	0.5906
scHPF_15	Fas< 0.6143	Fas	Negative	0.6143
scHPF_16	HLA-DR< 0.6994	HLA-DR	Negative	0.6994
scHPF_16	CD9.1< 0.7132	CD9.1	Negative	0.7132
scHPF_16	CD142< 0.662	CD142	Negative	0.662
scHPF_17	CD49d< 0.5902	CD49d	Negative	0.5902
scHPF_17	PD-1>=0.4523	PD-1	Positive	0.4523
scHPF_17	SIRP-A>=0.5555	SIRP-A	Positive	0.5555
scHPF_18	HLA-DR< 0.464	HLA-DR	Negative	0.464
scHPF_18	CD9.1< 0.6295	CD9.1	Negative	0.6295
scHPF_18	CD1c>=0.9896	CD1c	Positive	0.9896
scHPF_19	PSEN1.1< 0.7888	PSEN1.1	Negative	0.7888
scHPF_19	ACE.1>=0.8243	ACE.1	Positive	0.8243
scHPF_19	P2RY12.1< 0.3541	P2RY12.1	Negative	0.3541
scHPF_20	HLA-A-B-C>=0.4693	HLA-A-B-C	Positive	0.4693
scHPF_20	CD9.1>=0.2338	CD9.1	Positive	0.2338
scHPF_20	LAMP-1< 0.356	LAMP-1	Negative	0.356
scHPF_21	HLA-DR< 0.5516	HLA-DR	Negative	0.5516
scHPF_21	CD49f>=0.5407	CD49f	Positive	0.5407
scHPF_21	CD49d>=0.4973	CD49d	Positive	0.4973
scHPF_22	CX3CR1.1>=0.7181	CX3CR1.1	Positive	0.7181
scHPF_22	LAMP-1< 0.5849	LAMP-1	Negative	0.5849
scHPF_22	CX3CR1.1>=0.9731	CX3CR1.1	Positive	0.9731
scHPF_23	CD49d< 0.4583	CD49d	Negative	0.4583
scHPF_23	CD63.1>=0.6373	CD63.1	Positive	0.6373
scHPF_23	CD11a>=0.5701	CD11a	Positive	0.5701
scHPF_24	CD49d>=0.2498	CD49d	Positive	0.2498
scHPF_24	CD48.1>=0.2817	CD48.1	Positive	0.2817
scHPF_24	LFA-3>=0.7816	LFA-3	Positive	0.7816
scHPF_25	CD49d>=0.4594	CD49d	Positive	0.4594
scHPF_25	CD32>=0.8289	CD32	Positive	0.8289
scHPF_25	ITGB5.1>=0.8754	ITGB5.1	Positive	0.8754
scHPF_26	CD49d< 0.3372	CD49d	Negative	0.3372
scHPF_26	HLA-DR>=0.8026	HLA-DR	Positive	0.8026
scHPF_26	CD32< 0.6259	CD32	Negative	0.6259

### Sheet: Sheet2
Factor	Discovery-Before gating	Discovery-After gating	Validation-Before gating	Validation-After gating
scHPF_1	0.451621	0.617147	0.421569	0.436149
scHPF_2	0.248546	0.605873	0.276458	0.242694
scHPF_3	0.23044	0.335219	0.206839	0.234336
scHPF_4	0.192509	0.478261	0.211556	0.429487
scHPF_5	0.386145	0.631944	0.33587	0.394656
scHPF_7	0.421228	0.540146	0.358474	0.502396
scHPF_8	0.173513	0.386775	0.208628	0.363296
scHPF_9	0.173276	0.387268	0.215484	0.359969
scHPF_10	0.242847	0.447433	0.220026	0.285094
scHPF_11	0.169892	0.263696	0.206155	0.229408
scHPF_14	0.21002	0.64	0.201315	0.341317
scHPF_15	0.195536	0.375405	0.203665	0.266693
scHPF_16	0.414935	0.516268	0.4326	0.475412
scHPF_17	0.428826	0.577686	0.248417	0.319502
scHPF_18	0.172385	0.576923	0.292924	0.528736
scHPF_19	0.348213	0.466922	0.313582	0.322288
scHPF_20	0.358958	0.460435	0.300815	0.305596
scHPF_21	0.155052	0.297297	0.174082	0.23902
scHPF_22	0.203312	0.44	0.188198	0.541502
scHPF_23	0.374807	0.539867	0.450153	0.487607
scHPF_24	0.349104	0.444901	0.294134	0.397959
scHPF_25	0.18218	0.476923	0.160649	0.425532
scHPF_26	0.181586	0.535613	0.159632	0.313552
