## Supplementary material for "A proteogenomic tool uncovers protein markers for human microglial states": Table S4B_Correlation ADT scHPF_validation

### Sheet: Table S4B_Correlation ADT scHPF
Factor	Variable	Accuracy	Sensitivity	Specificity	AUC
scHPF_1	HVEM	0.962191	0	1	0.632423
scHPF_1	PVR.1	0.962191	0	1	0.896785		DAM1-like/ OXPHOS
scHPF_1	CD154	0.962191	0	1	0.771017		scHPF_8	PVR.1
scHPF_1	NCAM	0.962191	0	1	0.566496		scHPF_8	CD48.1
scHPF_1	CD33.1	0.962191	0	1	0.699713		scHPF_8	CD33.1
scHPF_2	HVEM	0.826962	0	1	0.56563		scHPF_8	CD11c
scHPF_2	PVR.1	0.816535	0.0450396	0.977967	0.697974		scHPF_8	CD49f
scHPF_2	CD48.1	0.826962	0	1	0.566835		DAM1/2-like
scHPF_2	CD11c	0.826962	0	1	0.681439		scHPF_11	HVEM
scHPF_2	CD14.1	0.827067	0.00182593	0.999745	0.640733		scHPF_11	CD48.1
scHPF_3	HVEM	0.949026	0	1	0.538264		scHPF_11	NCAM
scHPF_3	PVR.1	0.949026	0	1	0.775033		scHPF_11	CD33.1
scHPF_3	CD33.1	0.949026	0	1	0.622067		scHPF_11	CD11c
scHPF_3	CD11c	0.949026	0	1	0.62917		DAM2-like
scHPF_3	CD49f	0.949026	0	1	0.753067		scHPF_26	HVEM
scHPF_4	CD47.1	0.931648	0	1	0.62815		scHPF_26	PVR.1
scHPF_4	NCAM	0.931648	0	1	0.7162		scHPF_26	CD48.1
scHPF_4	CD33.1	0.931648	0	1	0.577677		scHPF_26	CD33.1
scHPF_4	CD49f	0.931648	0	1	0.748978		scHPF_26	CD11c
scHPF_4	CD14.1	0.931648	0	1	0.496215
scHPF_5	HVEM	0.816114	0	1	0.65663
scHPF_5	PVR.1	0.816114	0	1	0.543625
scHPF_5	CD48.1	0.816114	0	1	0.559524
scHPF_5	CD154	0.816114	0	1	0.532324
scHPF_5	NCAM	0.816114	0	1	0.510405
scHPF_7	PVR.1	0.966087	0	1	0.531532
scHPF_7	CD16	0.966087	0	1	0.651058
scHPF_7	CD31	0.966087	0	1	0.697086
scHPF_7	Podoplanin	0.966087	0	1	0.677725
scHPF_7	CCR6.1	0.966087	0	1	0.741227
scHPF_8	PVR.1	0.766298	0.999312	0.00628366	0.649576
scHPF_8	CD48.1	0.76535	1	0	0.639425
scHPF_8	CD33.1	0.76535	1	0	0.623792
scHPF_8	CD11c	0.76535	1	0	0.576018
scHPF_8	CD49f	0.76535	1	0	0.601639
scHPF_9	PVR.1	0.932912	0	1	0.777243
scHPF_9	CD48.1	0.932912	0	1	0.567815
scHPF_9	CD11c	0.932912	0	1	0.647005
scHPF_9	CD49f	0.932912	0	1	0.645449
scHPF_9	CXCR3.1	0.932912	0	1	0.695406
scHPF_10	CD47.1	0.959768	0	1	0.839653
scHPF_10	CD33.1	0.959768	0	1	0.679208
scHPF_10	CD16	0.959768	0	1	0.576364
scHPF_10	CD45RO	0.959768	0	1	0.527589
scHPF_10	CD31	0.959768	0	1	0.683981
scHPF_11	HVEM	0.651185	0.154671	0.868433	0.660735
scHPF_11	CD48.1	0.694787	0.00207612	0.99788	0.556501
scHPF_11	NCAM	0.748078	0.704152	0.767298	0.791092
scHPF_11	CD33.1	0.641496	0.132526	0.864194	0.599648
scHPF_11	CD11c	0.701001	0.621453	0.735806	0.750467
scHPF_14	HVEM	0.92059	0	1	0.559352
scHPF_14	PVR.1	0.920274	0.0106101	0.998742	0.823184
scHPF_14	CD14.1	0.92059	0	1	0.532983
scHPF_14	CD16	0.92059	0	1	0.552076
scHPF_14	CD45RO	0.92059	0	1	0.552622
scHPF_15	HVEM	0.798315	0	1	0.686297
scHPF_15	CD47.1	0.798315	0	1	0.524384
scHPF_15	CD48.1	0.798315	0	1	0.613367
scHPF_15	NCAM	0.819695	0.243342	0.965303	0.806281
scHPF_15	CD49f	0.798315	0	1	0.588523
scHPF_16	HVEM	0.97188	0	1	0.620418
scHPF_16	CD47.1	0.97188	0	1	0.794111
scHPF_16	CD48.1	0.97188	0	1	0.702691
scHPF_16	CD49f	0.97188	0	1	0.705027
scHPF_16	CD14.1	0.97188	0	1	0.556596
scHPF_17	HVEM	0.872986	0	1	0.620672
scHPF_17	CD47.1	0.872986	0	1	0.546115
scHPF_17	CD48.1	0.872986	0	1	0.581963
scHPF_17	CD11c	0.872986	0	1	0.496552
scHPF_17	CD14.1	0.87267	0	0.999638	0.793285
scHPF_18	HVEM	0.728594	0.0362998	0.984422	0.610727
scHPF_18	PVR.1	0.728383	0.0113193	0.993365	0.674625
scHPF_18	CD48.1	0.730279	0.00078064	0.999856	0.606848
scHPF_18	NCAM	0.730174	0	1	0.627571
scHPF_18	CD33.1	0.730174	0	1	0.603566
scHPF_19	CD48.1	0.988099	0	1	0.819833
scHPF_19	CD11c	0.988099	0	1	0.759283
scHPF_19	CD16	0.988099	0	1	0.618789
scHPF_19	CD31	0.988099	0	1	0.793906
scHPF_19	CD146	0.988099	0	1	0.575092
scHPF_20	CD47.1	0.89584	0	1	0.530237
scHPF_20	CD48.1	0.89584	0	1	0.549787
scHPF_20	CD33.1	0.89584	0	1	0.532901
scHPF_20	CD49f	0.89584	0	1	0.537998
scHPF_20	CD16	0.89584	0	1	0.666953
scHPF_21	HVEM	0.75703	1	0	0.596935
scHPF_21	PVR.1	0.775145	0.964802	0.184222	0.752823
scHPF_21	CD47.1	0.75703	1	0	0.58709
scHPF_21	CD48.1	0.75703	1	0	0.582066
scHPF_21	CD33.1	0.75703	1	0	0.575171
scHPF_22	HVEM	0.628963	0.960891	0.201638	0.593642
scHPF_22	CD48.1	0.562823	1	0	0.619803
scHPF_22	NCAM	0.562823	1	0	0.644203
scHPF_22	CD11c	0.668036	0.926272	0.335582	0.611936
scHPF_22	CD49f	0.573144	0.947979	0.0905806	0.582153
scHPF_23	NCAM	0.951448	0	1	0.478899
scHPF_23	CD33.1	0.951448	0	1	0.516426
scHPF_23	CD11c	0.951448	0	1	0.580113
scHPF_23	CD45RA	0.951448	0	1	0.652618
scHPF_23	CD14.1	0.951448	0	1	0.582748
scHPF_24	HVEM	0.666667	0.758133	0.627869	0.798109
scHPF_24	PVR.1	0.635703	0.931754	0.510124	0.885117
scHPF_24	CD47.1	0.410848	0.907709	0.20009	0.64709
scHPF_24	CD48.1	0.529647	0.71075	0.452827	0.667281
scHPF_24	NCAM	0.640653	0.879774	0.539223	0.811682
scHPF_25	CD47.1	0.471406	1	0	0.520721
scHPF_25	CD48.1	0.471406	1	0	0.60625
scHPF_25	CD33.1	0.62654	0.940349	0.346683	0.609899
scHPF_25	CD11c	0.622117	0.941242	0.337517	0.601603
scHPF_25	CD14.1	0.683307	0.901028	0.489141	0.756627
scHPF_26	HVEM	0.626646	0.951856	0.340396	0.708013
scHPF_26	PVR.1	0.640442	0.976153	0.34495	0.678897
scHPF_26	CD48.1	0.468141	1	0	0.539811
scHPF_26	CD33.1	0.644339	0.96153	0.365149	0.584524
scHPF_26	CD11c	0.659716	0.96018	0.395248	0.699951
